# Exploiting O-GlcNAc transferase promiscuity to dissect site-specific O-GlcNAcylation

**DOI:** 10.1101/2023.07.31.551258

**Authors:** Conor W. Mitchell, Sergio Galan Bartual, Andrew T. Ferenbach, Carsten Scavenius, Daan M. F. van Aalten

**Author notes:** These authors contributed equally to this work (Conor W. Mitchell, Sergio Galan Bartual).

## Abstract

Protein O-GlcNAcylation is an evolutionary conserved post-translational modification catalysed by the nucleocytoplasmic O-GlcNAc transferase (OGT) and reversed by O-GlcNAcase (OGA). How site-specific O-GlcNAcylation modulates a diverse range of cellular processes is largely unknown. A limiting factor in studying this is the lack of accessible techniques capable of producing homogeneously O-GlcNAcylated proteins, in high yield, for *in vitro* studies. Here, we exploit the tolerance of OGT for cysteine instead of serine, combined with a co-expressed OGA to achieve site-specific, highly homogeneous mono-glycosylation. Applying this to DDX3X, TAB1, and CK2α, we demonstrate that near-homogeneous mono-S-GlcNAcylation of these proteins promotes DDX3X and CK2α solubility and enables production of mono-S-GlcNAcylated TAB1 crystals, albeit with limited diffraction. Taken together, this work provides a new approach for functional dissection of protein O-GlcNAcylation.
