## Supplementary file 1 for "Exploiting O-GlcNAc transferase promiscuity to dissect site-specific O-GlcNAcylation"

### Sheet: wt
Checked	Master	Accession	Description	Coverage [%]	# Peptides	# PSMs	# Unique Peptides	# AAs	MW [kDa]	calc. pI	Score Mascot: Mascot	# Peptides (by Search Engine): Mascot	Found in Sample: [S15] F15: Sample, wt, no treatment	# Protein Groups	Modifications
FALSE	Master Protein	Q15750	TGF-beta-activated kinase 1 and MAP3K7-binding protein 1 OS=Homo sapiens OX=9606 GN=TAB1 PE=1 SV=1	75	25	611	25	409	44.6	6.06	22934	25	High	1
	Checked	Confidence	Annotated Sequence	Modifications	# Protein Groups	# Proteins	# PSMs	Master Protein Accessions	Positions in Master Proteins	Modifications in Master Proteins	# Missed Cleavages	Theo. MH+ [Da]	Found in Sample: [S15] F15: Sample, wt, no treatment	Confidence (by Search Engine): Mascot	Ions Score (by Search Engine): Mascot	Sequence in Protein	Positions in Proteins
	FALSE	High	[R].NFGYPLGEMSQPTPSPAPAAGGR.[V]	1xOxidation [M9]	1	2	21	Q15750	Q15750 [363-385]		0	2318.09	High	High	122	R.NFGYPLGEMSQPTPSPAPAAGGR.V	[363-385]
	FALSE	High	[R].EISGGAMAVVAVLLNNK.[L]	1xOxidation [M7]	1	2	2	Q15750	Q15750 [160-176]		0	1701.92	High	High	141	R.EISGGAMAVVAVLLNNK.L	[160-176]
	FALSE	High	[R].HEDMTLLVR.[N]	1xOxidation [M4]	1	2	54	Q15750	Q15750 [354-362]		0	1129.57	High	High	57	R.HEDMTLLVR.N	[354-362]
	FALSE	High	[K].ALEAAHGPGQANQEIAAMIDTEFAK.[Q]	1xOxidation [M18]	1	2	12	Q15750	Q15750 [294-318]		0	2599.25	High	High	100	K.ALEAAHGPGQANQEIAAMIDTEFAK.Q	[294-318]
	FALSE	High	[K].IKQVGIICGQESTR.[R]	1xCarbamidomethyl [C8]	1	2	1	Q15750	Q15750 [227-240]		1	1588.85	High	High	30	K.IKQVGIICGQESTR.R	[227-240]
	FALSE	High	[K].QVGIICGQESTR.[R]	1xCarbamidomethyl [C6]	1	2	19	Q15750	Q15750 [229-240]		0	1347.67	High	High	71	K.QVGIICGQESTR.R	[229-240]
	FALSE	High	[R].SENNCFLYGVFNGYDGNR.[V]	1xCarbamidomethyl [C5]	1	2	2	Q15750	Q15750 [57-74]		0	2125.9	High	High	95	R.SENNCFLYGVFNGYDGNR.V	[57-74]
	FALSE	High	[K].ALEAAHGPGQANQEIAAMIDTEFAK.[Q]		1	2	10	Q15750	Q15750 [294-318]		0	2583.25	High	High	85	K.ALEAAHGPGQANQEIAAMIDTEFAK.Q	[294-318]
	FALSE	High	[K].ASLQSQLPEGVPQHQLPPQYQK.[I]		1	2	26	Q15750	Q15750 [128-149]		0	2473.28	High	High	56	K.ASLQSQLPEGVPQHQLPPQYQK.I	[128-149]
	FALSE	High	[R].EISGGAMAVVAVLLNNK.[L]		1	2	2	Q15750	Q15750 [160-176]		0	1685.93	High	High	115	R.EISGGAMAVVAVLLNNK.L	[160-176]
	FALSE	High	[K].GTESHPPEDSWLK.[F]		1	2	51	Q15750	Q15750 [42-54]		0	1482.69	High	High	52	K.GTESHPPEDSWLK.F	[42-54]
	FALSE	High	[R].HEDMTLLVR.[N]		1	2	54	Q15750	Q15750 [354-362]		0	1113.57	High	High	69	R.HEDMTLLVR.N	[354-362]
	FALSE	High	[R].IHSDTFASGGER.[A]		1	2	69	Q15750	Q15750 [336-347]		0	1276.59	High	High	73	R.IHSDTFASGGER.A	[336-347]
	FALSE	High	[R].IKTIER.[ET]		1	3	2	Q15750	Q15750 [154-159]		1	759.472	High	High	33	R.LKTLER.E	[154-159]
	FALSE	High	[R].LSAELLLGQLNAEHAEADVR.[R]		1	2	3	Q15750	Q15750 [83-102]		0	2149.12	High	High	67	R.LSAELLLGQLNAEHAEADVR.R	[83-102]
	FALSE	High	[R].LSQLGLDAGK.[I]		1	2	44	Q15750	Q15750 [217-226]		0	1001.56	High	High	78	R.LSQLGLDAGK.I	[217-226]
	FALSE	High	[K].LYVANVGTNR.[A]		1	2	35	Q15750	Q15750 [177-186]		0	1106.6	High	High	77	K.LYVANVGTNR.A	[177-186]
	FALSE	High	[R].NFGYPLGEMSQPTPSPAPAAGGR.[V]		1	2	10	Q15750	Q15750 [363-385]		0	2302.09	High	High	123	R.NFGYPLGEMSQPTPSPAPAAGGR.V	[363-385]
	FALSE	High	[K].QTSLDAVAQAVVDR.[V]		1	2	11	Q15750	Q15750 [319-332]		0	1472.77	High	High	126	K.QTSLDAVAQAVVDR.V	[319-332]
	FALSE	High	[K].QVGIICGQESTR.[R]		1	2	1	Q15750	Q15750 [229-240]		0	1290.65	High	High	43	K.QVGIICGQESTR.R	[229-240]
	FALSE	High	[K].RIHSDTFASGGER.[A]		1	2	9	Q15750	Q15750 [335-347]		1	1432.69	High	High	64	K.RIHSDTFASGGER.A	[335-347]
	FALSE	High	[R].RVLLQAFDVVER.[S]		1	2	18	Q15750	Q15750 [103-114]		1	1444.83	High	High	66	R.RVLLQAFDVVER.S	[103-114]
	FALSE	High	[R].SFLESIDDALAEK.[A]		1	2	22	Q15750	Q15750 [115-127]		0	1437.71	High	High	100	R.SFLESIDDALAEK.A	[115-127]
	FALSE	High	[K].STVDGLQVTQLNVDHTTENEDELFR.[L]		1	2	5	Q15750	Q15750 [192-216]		0	2860.36	High	High	79	K.STVDGLQVTQLNVDHTTENEDELFR.L	[192-216]
	FALSE	High	[R].VLLQAFDVVER.[S]		1	2	30	Q15750	Q15750 [104-114]		0	1288.73	High	High	89	R.VLLQAFDVVER.S	[104-114]
	FALSE	High	[R].VTNFVAQR.[L]		1	2	56	Q15750	Q15750 [75-82]		0	934.51	High	High	59	R.VTNFVAQR.L	[75-82]
	FALSE	High	[R].VYPVSVPYSSAQSTSK.[T]		1	1	6	Q15750	Q15750 [386-401]		0	1699.85	High	High	77	R.VYPVSVPYSSAQSTSK.T	[386-401]
	FALSE	High	[K].YGYTDIDLLSAAK.[S]		1	2	35	Q15750	Q15750 [249-261]		0	1429.72	High	High	109	K.YGYTDIDLLSAAK.S	[249-261]

### Sheet: wt OGT
Checked	Master	Accession	Description	Coverage [%]	# Peptides	# PSMs	# Unique Peptides	# AAs	MW [kDa]	calc. pI	Score Mascot: Mascot	# Peptides (by Search Engine): Mascot	Found in Sample: [S16] F16: Sample, wt, OGT	# Protein Groups	Modifications
FALSE	Master Protein	Q15750	TGF-beta-activated kinase 1 and MAP3K7-binding protein 1 OS=Homo sapiens OX=9606 GN=TAB1 PE=1 SV=1	86	32	659	32	409	44.6	6.06	30586	32	High	1
	Checked	Confidence	Annotated Sequence	Modifications	# Protein Groups	# Proteins	# PSMs	Master Protein Accessions	Positions in Master Proteins	Modifications in Master Proteins	# Missed Cleavages	Theo. MH+ [Da]	Found in Sample: [S16] F16: Sample, wt, OGT	Confidence (by Search Engine): Mascot	Ions Score (by Search Engine): Mascot	Sequence in Protein	Positions in Proteins
	FALSE	High	[R].VYPVSVPYSSAQSTSK.[T]	2xHexNAc [S/T]	1	1	20	Q15750	Q15750 [386-401]		0	2106.01	High	High	36	R.VYPVSVPYSSAQSTSK.T	[386-401]
		Checked	Confidence	Identifying Node	PSM Ambiguity	Annotated Sequence	Modifications	# Proteins	Master Protein Accessions	Protein Accessions	# Missed Cleavages	Charge	DeltaScore	DeltaCn	Rank	Search Engine Rank	m/z [Da]	MH+ [Da]	Theo. MH+ [Da]	DeltaM [ppm]	Deltam/z [Da]	Activation Type	NCE [%]	MS Order	Isolation Interference [%]	Ion Inject Time [ms]	RT [min]	First Scan	Spectrum File	File ID	Ions Score	# Protein Groups	Identity Strict	Identity Relaxed	Expectation Value	ptmRS: Best Site Probabilities
		FALSE	High	Mascot (A9)	Unambiguous	[R].VYPVSVPYSSAQStsK.[T]	T14(HexNAc); S15(HexNAc)	1	Q15750	Q15750	0	2	1	0	1	1	1053.51	2106.01	2106.01	-0.57	-0.0006	HCD (High Energy Collision Dissociation)	27	MS2	4.24758	54	22.6364	7835	20230815_CSSS_TAB1_2.raw	F16	36	1	25	18	0.000892197	S9(HexNAc): 39.83; S10(HexNAc): 39.93; S13(HexNAc): 39.93; T14(HexNAc): 39.93; S15(HexNAc): 39.93
		FALSE	High	Mascot (A9)	Unambiguous	[R].VYPVSVPYSSAQStsK.[T]	T14(HexNAc); S15(HexNAc)	1	Q15750	Q15750	0	2	1	0	1	1	1053.51	2106.01	2106.01	-0.57	-0.0006	HCD (High Energy Collision Dissociation)	27	MS2	1.87418	54	22.3797	7672	20230815_CSSS_TAB1_2.raw	F16	36	1	25	18	0.000998759	S9(HexNAc): 56.87; S10(HexNAc): 56.87; S13(HexNAc): 28.75; T14(HexNAc): 28.75; S15(HexNAc): 28.75
	FALSE	High	[R].NFGYPLGEMSQPTPSPAPAAGGR.[V]	1xOxidation [M9]	1	2	18	Q15750	Q15750 [363-385]		0	2318.09	High	High	142	R.NFGYPLGEMSQPTPSPAPAAGGR.V	[363-385]
	FALSE	High	[R].EISGGAMAVVAVLLNNK.[L]	1xOxidation [M7]	1	2	42	Q15750	Q15750 [160-176]		0	1701.92	High	High	149	R.EISGGAMAVVAVLLNNK.L	[160-176]
	FALSE	High	[R].HEDMTLLVR.[N]	1xOxidation [M4]	1	2	17	Q15750	Q15750 [354-362]		0	1129.57	High	High	61	R.HEDMTLLVR.N	[354-362]
	FALSE	High	[K].SKPIIAEPEIHGAQPLDGVTGFLVLMSEGLYK.[A]	1xOxidation [M26]	1	2	26	Q15750	Q15750 [262-293]		0	3425.8	High	High	69	K.SKPIIAEPEIHGAQPLDGVTGFLVLMSEGLYK.A	[262-293]
	FALSE	High	[K].ALEAAHGPGQANQEIAAMIDTEFAK.[Q]	1xOxidation [M18]	1	2	30	Q15750	Q15750 [294-318]		0	2599.25	High	High	119	K.ALEAAHGPGQANQEIAAMIDTEFAK.Q	[294-318]
	FALSE	High	[R].VYPVSVPYSSAQSTSK.[T]	1xHexNAc [S/T]	1	1	36	Q15750	Q15750 [386-401]		0	1902.93	High	High	69	R.VYPVSVPYSSAQSTSK.T	[386-401]
		Checked	Confidence	Identifying Node	PSM Ambiguity	Annotated Sequence	Modifications	# Proteins	Master Protein Accessions	Protein Accessions	# Missed Cleavages	Charge	DeltaScore	DeltaCn	Rank	Search Engine Rank	m/z [Da]	MH+ [Da]	Theo. MH+ [Da]	DeltaM [ppm]	Deltam/z [Da]	Activation Type	NCE [%]	MS Order	Isolation Interference [%]	Ion Inject Time [ms]	RT [min]	First Scan	Spectrum File	File ID	Ions Score	# Protein Groups	Identity Strict	Identity Relaxed	Expectation Value	ptmRS: Best Site Probabilities
		FALSE	High	Mascot (A9)	Unambiguous	[R].VYPVSVPYSSAQSTsK.[T]	S15(HexNAc)	1	Q15750	Q15750	0	2	1	0	1	1	951.969	1902.93	1902.93	-1.39	-0.00132	HCD (High Energy Collision Dissociation)	27	MS2	0	54	24.6793	8918	20230815_CSSS_TAB1_2.raw	F16	62	1	25	18	2.21709e-06	S9(HexNAc): 19.97; S10(HexNAc): 19.97; S13(HexNAc): 19.97; T14(HexNAc): 19.97; S15(HexNAc): 19.97
		FALSE	High	Mascot (A9)	Unambiguous	[R].VYPVSVPYSSAQStSK.[T]	T14(HexNAc)	1	Q15750	Q15750	0	3	0.0189	0	1	1	634.983	1902.93	1902.93	-0.02	-1e-05	HCD (High Energy Collision Dissociation)	27	MS2	4.46324	54	23.0248	8011	20230815_CSSS_TAB1_2.raw	F16	53	1	25	18	1.83778e-05	S9(HexNAc): 20; S10(HexNAc): 20; S13(HexNAc): 20; T14(HexNAc): 20; S15(HexNAc): 20
		FALSE	High	Mascot (A9)	Unambiguous	[R].VYPVSVPYSSAQStSK.[T]	T14(HexNAc)	1	Q15750	Q15750	0	2	0.0145	0	1	1	951.97	1902.93	1902.93	0.02	2e-05	HCD (High Energy Collision Dissociation)	27	MS2	0	1.301	23.0718	8038	20230815_CSSS_TAB1_2.raw	F16	69	1	25	18	4.25886e-07	S9(HexNAc): 20; S10(HexNAc): 20; S13(HexNAc): 20; T14(HexNAc): 20; S15(HexNAc): 20
		FALSE	High	Mascot (A9)	Unambiguous	[R].VYPVSVPYSSAQStSK.[T]	T14(HexNAc)	1	Q15750	Q15750	0	3	0.0377	0	1	1	634.983	1902.93	1902.93	0.17	0.00011	HCD (High Energy Collision Dissociation)	27	MS2	8.58603	54	23.0573	8029	20230815_CSSS_TAB1_2.raw	F16	53	1	25	18	2.03842e-05	S9(HexNAc): 19.95; S10(HexNAc): 19.95; S13(HexNAc): 19.95; T14(HexNAc): 19.95; S15(HexNAc): 19.95
		FALSE	High	Mascot (A9)	Unambiguous	[R].VYPVSVPYSSAQSTsK.[T]	S15(HexNAc)	1	Q15750	Q15750	0	2	1	0	1	1	951.971	1902.93	1902.93	0.6	0.00057	HCD (High Energy Collision Dissociation)	27	MS2	0	54	22.6947	7866	20230815_CSSS_TAB1_2.raw	F16	66	1	25	18	9.75669e-07	S9(HexNAc): 20; S10(HexNAc): 20; S13(HexNAc): 20; T14(HexNAc): 20; S15(HexNAc): 20
		FALSE	High	Mascot (A9)	Unambiguous	[R].VYPVSVPYSSAQStSK.[T]	T14(HexNAc)	1	Q15750	Q15750	0	2	0.0233	0	1	1	951.973	1902.94	1902.93	2.59	0.00246	HCD (High Energy Collision Dissociation)	27	MS2	63.265	54	24.9324	9047	20230815_CSSS_TAB1_2.raw	F16	43	1	25	18	0.000163043	S9(HexNAc): 19.96; S10(HexNAc): 19.96; S13(HexNAc): 19.96; T14(HexNAc): 19.96; S15(HexNAc): 19.96
	FALSE	High	[K].IKQVGIICGQESTR.[R]	1xCarbamidomethyl [C8]	1	2	1	Q15750	Q15750 [227-240]		1	1588.85	High	High	63	K.IKQVGIICGQESTR.R	[227-240]
	FALSE	High	[K].FRSENNCFLYGVFNGYDGNR.[V]	1xCarbamidomethyl [C7]	1	2	1	Q15750	Q15750 [55-74]		1	2429.07	High	High	31	K.FRSENNCFLYGVFNGYDGNR.V	[55-74]
	FALSE	High	[K].QVGIICGQESTR.[R]	1xCarbamidomethyl [C6]	1	2	12	Q15750	Q15750 [229-240]		0	1347.67	High	High	70	K.QVGIICGQESTR.R	[229-240]
	FALSE	High	[K].QVGIICGQESTRR.[I]	1xCarbamidomethyl [C6]	1	2	2	Q15750	Q15750 [229-241]		1	1503.77	High	High	38	K.QVGIICGQESTRR.I	[229-241]
	FALSE	High	[R].SENNCFLYGVFNGYDGNR.[V]	1xCarbamidomethyl [C5]	1	2	7	Q15750	Q15750 [57-74]		0	2125.9	High	High	88	R.SENNCFLYGVFNGYDGNR.V	[57-74]
	FALSE	High	[K].ALEAAHGPGQANQEIAAMIDTEFAK.[Q]		1	2	27	Q15750	Q15750 [294-318]		0	2583.25	High	High	115	K.ALEAAHGPGQANQEIAAMIDTEFAK.Q	[294-318]
	FALSE	High	[K].ASLQSQLPEGVPQHQLPPQYQK.[I]		1	2	22	Q15750	Q15750 [128-149]		0	2473.28	High	High	70	K.ASLQSQLPEGVPQHQLPPQYQK.I	[128-149]
	FALSE	High	[R].EISGGAMAVVAVLLNNK.[L]		1	2	10	Q15750	Q15750 [160-176]		0	1685.93	High	High	129	R.EISGGAMAVVAVLLNNK.L	[160-176]
	FALSE	High	[K].GTESHPPEDSWLK.[F]		1	2	13	Q15750	Q15750 [42-54]		0	1482.69	High	High	51	K.GTESHPPEDSWLK.F	[42-54]
	FALSE	High	[K].GTESHPPEDSWLKFR.[S]		1	2	1	Q15750	Q15750 [42-56]		1	1785.86	High	High	30	K.GTESHPPEDSWLKFR.S	[42-56]
	FALSE	High	[R].HEDMTLLVR.[N]		1	2	13	Q15750	Q15750 [354-362]		0	1113.57	High	High	63	R.HEDMTLLVR.N	[354-362]
	FALSE	High	[R].IHSDTFASGGER.[A]		1	2	32	Q15750	Q15750 [336-347]		0	1276.59	High	High	68	R.IHSDTFASGGER.A	[336-347]
	FALSE	High	[R].IKTIER.[ET]		1	3	4	Q15750	Q15750 [154-159]		1	759.472	High	High	31	R.LKTLER.E	[154-159]
	FALSE	High	[R].LSAELLLGQLNAEHAEADVR.[R]		1	2	31	Q15750	Q15750 [83-102]		0	2149.12	High	High	128	R.LSAELLLGQLNAEHAEADVR.R	[83-102]
	FALSE	High	[R].LSAELLLGQLNAEHAEADVRR.[V]		1	2	25	Q15750	Q15750 [83-103]		1	2305.23	High	High	60	R.LSAELLLGQLNAEHAEADVRR.V	[83-103]
	FALSE	High	[R].LSQLGLDAGK.[I]		1	2	22	Q15750	Q15750 [217-226]		0	1001.56	High	High	72	R.LSQLGLDAGK.I	[217-226]
	FALSE	High	[K].LYVANVGTNR.[A]		1	2	18	Q15750	Q15750 [177-186]		0	1106.6	High	High	77	K.LYVANVGTNR.A	[177-186]
	FALSE	High	[R].NFGYPLGEMSQPTPSPAPAAGGR.[V]		1	2	7	Q15750	Q15750 [363-385]		0	2302.09	High	High	139	R.NFGYPLGEMSQPTPSPAPAAGGR.V	[363-385]
	FALSE	High	[K].QTSLDAVAQAVVDR.[V]		1	2	37	Q15750	Q15750 [319-332]		0	1472.77	High	High	125	K.QTSLDAVAQAVVDR.V	[319-332]
	FALSE	High	[K].QVGIICGQESTR.[R]		1	2	1	Q15750	Q15750 [229-240]		0	1290.65	High	High	43	K.QVGIICGQESTR.R	[229-240]
	FALSE	High	[K].RIHSDTFASGGER.[A]		1	2	13	Q15750	Q15750 [335-347]		1	1432.69	High	High	82	K.RIHSDTFASGGER.A	[335-347]
	FALSE	High	[R].RVLLQAFDVVER.[S]		1	2	6	Q15750	Q15750 [103-114]		1	1444.83	High	High	84	R.RVLLQAFDVVER.S	[103-114]
	FALSE	High	[R].SENNCFLYGVFNGYDGNR.[V]		1	2	1	Q15750	Q15750 [57-74]		0	2068.88	High	High	32	R.SENNCFLYGVFNGYDGNR.V	[57-74]
	FALSE	High	[R].SFLESIDDALAEK.[A]		1	2	29	Q15750	Q15750 [115-127]		0	1437.71	High	High	101	R.SFLESIDDALAEK.A	[115-127]
	FALSE	High	[K].STVDGLQVTQLNVDHTTENEDELFR.[L]		1	2	35	Q15750	Q15750 [192-216]		0	2860.36	High	High	120	K.STVDGLQVTQLNVDHTTENEDELFR.L	[192-216]
	FALSE	High	[R].SYSADGKGTESHPPEDSWLK.[F]		1	2	2	Q15750	Q15750 [35-54]		1	2190.99	High	High	51	R.SYSADGKGTESHPPEDSWLK.F	[35-54]
	FALSE	High	[K].VKYGYTDIDLLSAAK.[S]		1	2	1	Q15750	Q15750 [247-261]		1	1656.88	High	High	67	K.VKYGYTDIDLLSAAK.S	[247-261]
	FALSE	High	[R].VLLQAFDVVER.[S]		1	2	31	Q15750	Q15750 [104-114]		0	1288.73	High	High	89	R.VLLQAFDVVER.S	[104-114]
	FALSE	High	[R].VTNFVAQR.[L]		1	2	41	Q15750	Q15750 [75-82]		0	934.51	High	High	58	R.VTNFVAQR.L	[75-82]
	FALSE	High	[R].VYPVSVPYSSAQSTSK.[T]		1	1	5	Q15750	Q15750 [386-401]		0	1699.85	High	High	75	R.VYPVSVPYSSAQSTSK.T	[386-401]
	FALSE	High	[K].YGYTDIDLLSAAK.[S]		1	2	19	Q15750	Q15750 [249-261]		0	1429.72	High	High	108	K.YGYTDIDLLSAAK.S	[249-261]

### Sheet: wt OGT CpOGA
Checked	Master	Accession	Description	Coverage [%]	# Peptides	# PSMs	# Unique Peptides	# AAs	MW [kDa]	calc. pI	Score Mascot: Mascot	# Peptides (by Search Engine): Mascot	Found in Sample: [S17] F17: Sample, wt, OGT_CP	# Protein Groups	Modifications
FALSE	Master Protein	Q15750	TGF-beta-activated kinase 1 and MAP3K7-binding protein 1 OS=Homo sapiens OX=9606 GN=TAB1 PE=1 SV=1	86	33	577	33	409	44.6	6.06	29327	33	High	1
	Checked	Confidence	Annotated Sequence	Modifications	# Protein Groups	# Proteins	# PSMs	Master Protein Accessions	Positions in Master Proteins	Modifications in Master Proteins	# Missed Cleavages	Theo. MH+ [Da]	Found in Sample: [S17] F17: Sample, wt, OGT_CP	Confidence (by Search Engine): Mascot	Ions Score (by Search Engine): Mascot	Sequence in Protein	Positions in Proteins
	FALSE	High	[R].NFGYPLGEMSQPTPSPAPAAGGR.[V]	1xOxidation [M9]	1	2	18	Q15750	Q15750 [363-385]		0	2318.09	High	High	140	R.NFGYPLGEMSQPTPSPAPAAGGR.V	[363-385]
	FALSE	High	[R].EISGGAMAVVAVLLNNK.[L]	1xOxidation [M7]	1	2	42	Q15750	Q15750 [160-176]		0	1701.92	High	High	149	R.EISGGAMAVVAVLLNNK.L	[160-176]
	FALSE	High	[R].HEDMTLLVR.[N]	1xOxidation [M4]	1	2	18	Q15750	Q15750 [354-362]		0	1129.57	High	High	59	R.HEDMTLLVR.N	[354-362]
	FALSE	High	[K].SKPIIAEPEIHGAQPLDGVTGFLVLMSEGLYK.[A]	1xOxidation [M26]	1	2	22	Q15750	Q15750 [262-293]		0	3425.8	High	High	72	K.SKPIIAEPEIHGAQPLDGVTGFLVLMSEGLYK.A	[262-293]
	FALSE	High	[K].ALEAAHGPGQANQEIAAMIDTEFAK.[Q]	1xOxidation [M18]	1	2	27	Q15750	Q15750 [294-318]		0	2599.25	High	High	122	K.ALEAAHGPGQANQEIAAMIDTEFAK.Q	[294-318]
	FALSE	High	[K].IKQVGIICGQESTR.[R]	1xCarbamidomethyl [C8]	1	2	1	Q15750	Q15750 [227-240]		1	1588.85	High	High	64	K.IKQVGIICGQESTR.R	[227-240]
	FALSE	High	[K].FRSENNCFLYGVFNGYDGNR.[V]	1xCarbamidomethyl [C7]	1	2	1	Q15750	Q15750 [55-74]		1	2429.07	High	High	54	K.FRSENNCFLYGVFNGYDGNR.V	[55-74]
	FALSE	High	[K].QVGIICGQESTR.[R]	1xCarbamidomethyl [C6]	1	2	11	Q15750	Q15750 [229-240]		0	1347.67	High	High	71	K.QVGIICGQESTR.R	[229-240]
	FALSE	High	[K].QVGIICGQESTRR.[I]	1xCarbamidomethyl [C6]	1	2	2	Q15750	Q15750 [229-241]		1	1503.77	High	High	41	K.QVGIICGQESTRR.I	[229-241]
	FALSE	High	[R].SENNCFLYGVFNGYDGNR.[V]	1xCarbamidomethyl [C5]	1	2	4	Q15750	Q15750 [57-74]		0	2125.9	High	High	99	R.SENNCFLYGVFNGYDGNR.V	[57-74]
	FALSE	High	[K].ALEAAHGPGQANQEIAAMIDTEFAK.[Q]		1	2	21	Q15750	Q15750 [294-318]		0	2583.25	High	High	113	K.ALEAAHGPGQANQEIAAMIDTEFAK.Q	[294-318]
	FALSE	High	[K].ASLQSQLPEGVPQHQLPPQYQK.[I]		1	2	16	Q15750	Q15750 [128-149]		0	2473.28	High	High	66	K.ASLQSQLPEGVPQHQLPPQYQK.I	[128-149]
	FALSE	High	[R].EISGGAMAVVAVLLNNK.[L]		1	2	9	Q15750	Q15750 [160-176]		0	1685.93	High	High	134	R.EISGGAMAVVAVLLNNK.L	[160-176]
	FALSE	High	[K].GTESHPPEDSWLK.[F]		1	2	18	Q15750	Q15750 [42-54]		0	1482.69	High	High	51	K.GTESHPPEDSWLK.F	[42-54]
	FALSE	High	[K].GTESHPPEDSWLKFR.[S]		1	2	1	Q15750	Q15750 [42-56]		1	1785.86	High	High	34	K.GTESHPPEDSWLKFR.S	[42-56]
	FALSE	High	[R].HEDMTLLVR.[N]		1	2	10	Q15750	Q15750 [354-362]		0	1113.57	High	High	60	R.HEDMTLLVR.N	[354-362]
	FALSE	High	[R].IHSDTFASGGER.[A]		1	2	27	Q15750	Q15750 [336-347]		0	1276.59	High	High	67	R.IHSDTFASGGER.A	[336-347]
	FALSE	High	[R].IKTIER.[ET]		1	3	2	Q15750	Q15750 [154-159]		1	759.472	High	High	29	R.LKTLER.E	[154-159]
	FALSE	High	[R].LSAELLLGQLNAEHAEADVR.[R]		1	2	32	Q15750	Q15750 [83-102]		0	2149.12	High	High	106	R.LSAELLLGQLNAEHAEADVR.R	[83-102]
	FALSE	High	[R].LSAELLLGQLNAEHAEADVRR.[V]		1	2	23	Q15750	Q15750 [83-103]		1	2305.23	High	High	60	R.LSAELLLGQLNAEHAEADVRR.V	[83-103]
	FALSE	High	[R].LSQLGLDAGK.[I]		1	2	30	Q15750	Q15750 [217-226]		0	1001.56	High	High	76	R.LSQLGLDAGK.I	[217-226]
	FALSE	High	[R].LSQLGLDAGKIK.[Q]		1	2	2	Q15750	Q15750 [217-228]		1	1242.74	High	High	42	R.LSQLGLDAGKIK.Q	[217-228]
	FALSE	High	[K].LYVANVGTNR.[A]		1	2	23	Q15750	Q15750 [177-186]		0	1106.6	High	High	78	K.LYVANVGTNR.A	[177-186]
	FALSE	High	[R].NFGYPLGEMSQPTPSPAPAAGGR.[V]		1	2	11	Q15750	Q15750 [363-385]		0	2302.09	High	High	131	R.NFGYPLGEMSQPTPSPAPAAGGR.V	[363-385]
	FALSE	High	[K].QTSLDAVAQAVVDR.[V]		1	2	32	Q15750	Q15750 [319-332]		0	1472.77	High	High	122	K.QTSLDAVAQAVVDR.V	[319-332]
	FALSE	High	[K].RIHSDTFASGGER.[A]		1	2	9	Q15750	Q15750 [335-347]		1	1432.69	High	High	87	K.RIHSDTFASGGER.A	[335-347]
	FALSE	High	[R].RVLLQAFDVVER.[S]		1	2	2	Q15750	Q15750 [103-114]		1	1444.83	High	High	59	R.RVLLQAFDVVER.S	[103-114]
	FALSE	High	[R].SFLESIDDALAEK.[A]		1	2	27	Q15750	Q15750 [115-127]		0	1437.71	High	High	111	R.SFLESIDDALAEK.A	[115-127]
	FALSE	High	[K].SKPIIAEPEIHGAQPLDGVTGFLVLMSEGLYK.[A]		1	2	2	Q15750	Q15750 [262-293]		0	3409.81	High	High	54	K.SKPIIAEPEIHGAQPLDGVTGFLVLMSEGLYK.A	[262-293]
	FALSE	High	[K].STVDGLQVTQLNVDHTTENEDELFR.[L]		1	2	29	Q15750	Q15750 [192-216]		0	2860.36	High	High	124	K.STVDGLQVTQLNVDHTTENEDELFR.L	[192-216]
	FALSE	High	[R].SYSADGKGTESHPPEDSWLK.[F]		1	2	2	Q15750	Q15750 [35-54]		1	2190.99	High	High	37	R.SYSADGKGTESHPPEDSWLK.F	[35-54]
	FALSE	High	[K].VKYGYTDIDLLSAAK.[S]		1	2	1	Q15750	Q15750 [247-261]		1	1656.88	High	High	50	K.VKYGYTDIDLLSAAK.S	[247-261]
	FALSE	High	[R].VLLQAFDVVER.[S]		1	2	34	Q15750	Q15750 [104-114]		0	1288.73	High	High	89	R.VLLQAFDVVER.S	[104-114]
	FALSE	High	[R].VTNFVAQR.[L]		1	2	38	Q15750	Q15750 [75-82]		0	934.51	High	High	61	R.VTNFVAQR.L	[75-82]
	FALSE	High	[R].VYPVSVPYSSAQSTSK.[T]		1	1	7	Q15750	Q15750 [386-401]		0	1699.85	High	High	82	R.VYPVSVPYSSAQSTSK.T	[386-401]
	FALSE	High	[K].YGYTDIDLLSAAK.[S]		1	2	19	Q15750	Q15750 [249-261]		0	1429.72	High	High	108	K.YGYTDIDLLSAAK.S	[249-261]

### Sheet: S395C
Checked	Master	Accession	Description	Coverage [%]	# Peptides	# PSMs	# Unique Peptides	# AAs	MW [kDa]	calc. pI	Score Mascot: Mascot	# Peptides (by Search Engine): Mascot	Found in Sample: [S1] F1: Sample, S395C, no treatment	# Protein Groups	Modifications
FALSE	Master Protein	Q15750	TGF-beta-activated kinase 1 and MAP3K7-binding protein 1 OS=Homo sapiens OX=9606 GN=TAB1 PE=1 SV=1	86	34	600	34	409	44.6	6.06	25834	34	High	1
	Checked	Confidence	Annotated Sequence	Modifications	# Protein Groups	# Proteins	# PSMs	Master Protein Accessions	Positions in Master Proteins	Modifications in Master Proteins	# Missed Cleavages	Theo. MH+ [Da]	Found in Sample: [S1] F1: Sample, S395C, no treatment	Confidence (by Search Engine): Mascot	Ions Score (by Search Engine): Mascot	Sequence in Protein	Positions in Proteins
	FALSE	High	[K].ALEAAHGPGQANQEIAAMIDTEFAK.[Q]		1	2	4	Q15750	Q15750 [294-318]		0	2583.25	High	High	114	K.ALEAAHGPGQANQEIAAMIDTEFAK.Q	[294-318]
	FALSE	High	[K].ASLQSQLPEGVPQHQLPPQYQK.[I]		1	2	14	Q15750	Q15750 [128-149]		0	2473.28	High	High	74	K.ASLQSQLPEGVPQHQLPPQYQK.I	[128-149]
	FALSE	High	[R].EISGGAMAVVAVLLNNK.[L]		1	2	6	Q15750	Q15750 [160-176]		0	1685.93	High	High	136	R.EISGGAMAVVAVLLNNK.L	[160-176]
	FALSE	High	[R].EISGGAMAVVAVLLNNKLYVANVGTNR.[A]		1	2	1	Q15750	Q15750 [160-186]		1	2773.5	High	High	87	R.EISGGAMAVVAVLLNNKLYVANVGTNR.A	[160-186]
	FALSE	High	[K].GTESHPPEDSWLK.[F]		1	2	14	Q15750	Q15750 [42-54]		0	1482.69	High	High	54	K.GTESHPPEDSWLK.F	[42-54]
	FALSE	High	[K].GTESHPPEDSWLKFR.[S]		1	2	1	Q15750	Q15750 [42-56]		1	1785.86	High	High	44	K.GTESHPPEDSWLKFR.S	[42-56]
	FALSE	High	[R].HEDMTLLVR.[N]		1	2	33	Q15750	Q15750 [354-362]		0	1113.57	High	High	63	R.HEDMTLLVR.N	[354-362]
	FALSE	High	[R].IGDYKVK.[Y]		1	2	1	Q15750	Q15750 [242-248]		1	822.472	High	High	40	R.IGDYKVK.Y	[242-248]
	FALSE	High	[R].IHSDTFASGGER.[A]		1	2	47	Q15750	Q15750 [336-347]		0	1276.59	High	High	66	R.IHSDTFASGGER.A	[336-347]
	FALSE	High	[R].IKTIER.[ET]		1	3	4	Q15750	Q15750 [154-159]		1	759.472	High	High	31	R.LKTLER.E	[154-159]
	FALSE	High	[R].LSAELLLGQLNAEHAEADVR.[R]		1	2	30	Q15750	Q15750 [83-102]		0	2149.12	High	High	107	R.LSAELLLGQLNAEHAEADVR.R	[83-102]
	FALSE	High	[R].LSAELLLGQLNAEHAEADVRR.[V]		1	2	34	Q15750	Q15750 [83-103]		1	2305.23	High	High	85	R.LSAELLLGQLNAEHAEADVRR.V	[83-103]
	FALSE	High	[R].LSQLGLDAGK.[I]		1	2	45	Q15750	Q15750 [217-226]		0	1001.56	High	High	74	R.LSQLGLDAGK.I	[217-226]
	FALSE	High	[R].LSQLGLDAGKIK.[Q]		1	2	1	Q15750	Q15750 [217-228]		1	1242.74	High	High	37	R.LSQLGLDAGKIK.Q	[217-228]
	FALSE	High	[K].LYVANVGTNR.[A]		1	2	10	Q15750	Q15750 [177-186]		0	1106.6	High	High	77	K.LYVANVGTNR.A	[177-186]
	FALSE	High	[R].NFGYPLGEMSQPTPSPAPAAGGR.[V]		1	2	5	Q15750	Q15750 [363-385]		0	2302.09	High	High	129	R.NFGYPLGEMSQPTPSPAPAAGGR.V	[363-385]
	FALSE	High	[K].QTSLDAVAQAVVDR.[V]		1	2	36	Q15750	Q15750 [319-332]		0	1472.77	High	High	127	K.QTSLDAVAQAVVDR.V	[319-332]
	FALSE	High	[K].QTSLDAVAQAVVDRVK.[R]		1	2	1	Q15750	Q15750 [319-334]		1	1699.93	High	High	67	K.QTSLDAVAQAVVDRVK.R	[319-334]
	FALSE	High	[K].QVGIICGQESTR.[R]		1	2	2	Q15750	Q15750 [229-240]		0	1290.65	High	High	57	K.QVGIICGQESTR.R	[229-240]
	FALSE	High	[K].RIHSDTFASGGER.[A]		1	2	14	Q15750	Q15750 [335-347]		1	1432.69	High	High	87	K.RIHSDTFASGGER.A	[335-347]
	FALSE	High	[R].RVLLQAFDVVER.[S]		1	2	12	Q15750	Q15750 [103-114]		1	1444.83	High	High	58	R.RVLLQAFDVVER.S	[103-114]
	FALSE	High	[R].SFLESIDDALAEK.[A]		1	2	25	Q15750	Q15750 [115-127]		0	1437.71	High	High	98	R.SFLESIDDALAEK.A	[115-127]
	FALSE	High	[K].SKPIIAEPEIHGAQPLDGVTGFLVLMSEGLYK.[A]		1	2	3	Q15750	Q15750 [262-293]		0	3409.81	High	High	76	K.SKPIIAEPEIHGAQPLDGVTGFLVLMSEGLYK.A	[262-293]
	FALSE	High	[K].STVDGLQVTQLNVDHTTENEDELFR.[L]		1	2	8	Q15750	Q15750 [192-216]		0	2860.36	High	High	111	K.STVDGLQVTQLNVDHTTENEDELFR.L	[192-216]
	FALSE	High	[R].SYSADGKGTESHPPEDSWLK.[F]		1	2	2	Q15750	Q15750 [35-54]		1	2190.99	High	High	48	R.SYSADGKGTESHPPEDSWLK.F	[35-54]
	FALSE	High	[R].VLLQAFDVVER.[S]		1	2	31	Q15750	Q15750 [104-114]		0	1288.73	High	High	89	R.VLLQAFDVVER.S	[104-114]
	FALSE	High	[R].VTNFVAQR.[L]		1	2	64	Q15750	Q15750 [75-82]		0	934.51	High	High	60	R.VTNFVAQR.L	[75-82]
	FALSE	High	[K].YGYTDIDLLSAAK.[S]		1	2	5	Q15750	Q15750 [249-261]		0	1429.72	High	High	90	K.YGYTDIDLLSAAK.S	[249-261]
	FALSE	High	[R].SENNCFLYGVFNGYDGNR.[V]	1xCarbamidomethyl [C5]	1	2	2	Q15750	Q15750 [57-74]		0	2125.9	High	High	108	R.SENNCFLYGVFNGYDGNR.V	[57-74]
	FALSE	High	[K].QVGIICGQESTR.[R]	1xCarbamidomethyl [C6]	1	2	10	Q15750	Q15750 [229-240]		0	1347.67	High	High	70	K.QVGIICGQESTR.R	[229-240]
	FALSE	High	[K].QVGIICGQESTRR.[I]	1xCarbamidomethyl [C6]	1	2	4	Q15750	Q15750 [229-241]		1	1503.77	High	High	42	K.QVGIICGQESTRR.I	[229-241]
	FALSE	High	[K].FRSENNCFLYGVFNGYDGNR.[V]	1xCarbamidomethyl [C7]	1	2	1	Q15750	Q15750 [55-74]		1	2429.07	High	High	77	K.FRSENNCFLYGVFNGYDGNR.V	[55-74]
	FALSE	High	[K].IKQVGIICGQESTR.[R]	1xCarbamidomethyl [C8]	1	2	1	Q15750	Q15750 [227-240]		1	1588.85	High	High	53	K.IKQVGIICGQESTR.R	[227-240]
	FALSE	High	[R].VYPVSVPYCSAQSTSK.[T]	1xCarbamidomethyl [C9]	1	1	2	Q15750	Q15750 [386-401]		0	1772.85	High	High	68	R.VYPVSVPYCSAQSTSK.T	[386-401]
	FALSE	High	[K].ALEAAHGPGQANQEIAAMIDTEFAK.[Q]	1xOxidation [M18]	1	2	18	Q15750	Q15750 [294-318]		0	2599.25	High	High	116	K.ALEAAHGPGQANQEIAAMIDTEFAK.Q	[294-318]
	FALSE	High	[K].SKPIIAEPEIHGAQPLDGVTGFLVLMSEGLYK.[A]	1xOxidation [M26]	1	2	16	Q15750	Q15750 [262-293]		0	3425.8	High	High	69	K.SKPIIAEPEIHGAQPLDGVTGFLVLMSEGLYK.A	[262-293]
	FALSE	High	[R].HEDMTLLVR.[N]	1xOxidation [M4]	1	2	41	Q15750	Q15750 [354-362]		0	1129.57	High	High	61	R.HEDMTLLVR.N	[354-362]
	FALSE	High	[R].EISGGAMAVVAVLLNNK.[L]	1xOxidation [M7]	1	2	42	Q15750	Q15750 [160-176]		0	1701.92	High	High	149	R.EISGGAMAVVAVLLNNK.L	[160-176]
	FALSE	High	[R].EISGGAMAVVAVLLNNKLYVANVGTNR.[A]	1xOxidation [M7]	1	2	1	Q15750	Q15750 [160-186]		1	2789.5	High	High	84	R.EISGGAMAVVAVLLNNKLYVANVGTNR.A	[160-186]
	FALSE	High	[R].NFGYPLGEMSQPTPSPAPAAGGR.[V]	1xOxidation [M9]	1	2	10	Q15750	Q15750 [363-385]		0	2318.09	High	High	144	R.NFGYPLGEMSQPTPSPAPAAGGR.V	[363-385]

### Sheet: S395C OGT
Checked	Master	Accession	Description	Coverage [%]	# Peptides	# PSMs	# Unique Peptides	# AAs	MW [kDa]	calc. pI	Score Mascot: Mascot	# Peptides (by Search Engine): Mascot	Found in Sample: [S5] F5: Sample, S395C, OGT	# Protein Groups	Modifications
FALSE	Master Protein	Q15750	TGF-beta-activated kinase 1 and MAP3K7-binding protein 1 OS=Homo sapiens OX=9606 GN=TAB1 PE=1 SV=1	86	34	537	34	409	44.6	6.06	21285	34	High	1	HexNAc [S377(97.6)]
	Checked	Confidence	Annotated Sequence	Modifications	# Protein Groups	# Proteins	# PSMs	Master Protein Accessions	Positions in Master Proteins	Modifications in Master Proteins	# Missed Cleavages	Theo. MH+ [Da]	Found in Sample: [S5] F5: Sample, S395C, OGT	Confidence (by Search Engine): Mascot	Ions Score (by Search Engine): Mascot	Sequence in Protein	Positions in Proteins
	FALSE	High	[R].NFGYPLGEMSQPTPSPAPAAGGR.[V]	1xOxidation [M9]	1	2	12	Q15750	Q15750 [363-385]		0	2318.09	High	High	128	R.NFGYPLGEMSQPTPSPAPAAGGR.V	[363-385]
	FALSE	High	[R].EISGGAMAVVAVLLNNK.[L]	1xOxidation [M7]	1	2	4	Q15750	Q15750 [160-176]		0	1701.92	High	High	144	R.EISGGAMAVVAVLLNNK.L	[160-176]
	FALSE	High	[R].HEDMTLLVR.[N]	1xOxidation [M4]	1	2	45	Q15750	Q15750 [354-362]		0	1129.57	High	High	63	R.HEDMTLLVR.N	[354-362]
	FALSE	High	[K].SKPIIAEPEIHGAQPLDGVTGFLVLMSEGLYK.[A]	1xOxidation [M26]	1	2	4	Q15750	Q15750 [262-293]		0	3425.8	High	High	62	K.SKPIIAEPEIHGAQPLDGVTGFLVLMSEGLYK.A	[262-293]
	FALSE	High	[K].ALEAAHGPGQANQEIAAMIDTEFAK.[Q]	1xOxidation [M18]	1	2	13	Q15750	Q15750 [294-318]		0	2599.25	High	High	124	K.ALEAAHGPGQANQEIAAMIDTEFAK.Q	[294-318]
	FALSE	High	[R].IHSDTFASGGER.[A]	1xHexNAc [T/S]	1	2	3	Q15750	Q15750 [336-347]		0	1479.67	High	High	32	R.IHSDTFASGGER.A	[336-347]
		Checked	Confidence	Identifying Node	Annotated Sequence	Modifications	# Proteins	Master Protein Accessions	Protein Accessions	# Missed Cleavages	Charge	DeltaScore	DeltaCn	Rank	Search Engine Rank	m/z [Da]	MH+ [Da]	Theo. MH+ [Da]	DeltaM [ppm]	Deltam/z [Da]	Activation Type	NCE [%]	MS Order	Isolation Interference [%]	Ion Inject Time [ms]	RT [min]	First Scan	Spectrum File	File ID	Ions Score	# Protein Groups	Identity Strict	Identity Relaxed	Expectation Value	ptmRS: Best Site Probabilities
		FALSE	High	Mascot (A9)	[R].IHSDTFAsGGER.[A]	S8(HexNAc)	2	Q15750	Q15750; Q15750	0	3	1	0	1	1	493.896	1479.67	1479.67	1.69	0.00083	HCD (High Energy Collision Dissociation)	27	MS2	15.9943	54	12.3159	2986	20230802_CSSS_TAB1_OGT1.raw	F5	32	1	20	13	0.000686591	T5(HexNAc): 49.69; S8(HexNAc): 49.69
	FALSE	High	[R].NFGYPLGEMSQPTPSPAPAAGGR.[V]	1xHexNAc [S15(97.6)]	1	2	3	Q15750	Q15750 [363-385]	Q15750 1xHexNAc [S377(97.6)]	0	2505.17	High	High	64	R.NFGYPLGEMSQPTPSPAPAAGGR.V	[363-385]
		Checked	Confidence	Identifying Node	Annotated Sequence	Modifications	# Proteins	Master Protein Accessions	Protein Accessions	# Missed Cleavages	Charge	DeltaScore	DeltaCn	Rank	Search Engine Rank	m/z [Da]	MH+ [Da]	Theo. MH+ [Da]	DeltaM [ppm]	Deltam/z [Da]	Activation Type	NCE [%]	MS Order	Isolation Interference [%]	Ion Inject Time [ms]	RT [min]	First Scan	Spectrum File	File ID	Ions Score	# Protein Groups	Identity Strict	Identity Relaxed	Expectation Value	ptmRS: Best Site Probabilities
		FALSE	High	Mascot (A9)	[R].NFGYPLGEMSQPTPsPAPAAGGR.[V]	S15(HexNAc)	2	Q15750	Q15750; Q15750	0	3	1	0	1	1	835.731	2505.18	2505.17	2.37	0.00198	HCD (High Energy Collision Dissociation)	27	MS2	70.3863	54	26.3825	9771	20230802_CSSS_TAB1_OGT1.raw	F5	64	1	27	20	2.37844e-06	S15(HexNAc): 97.56
	FALSE	High	[R].VYPVSVPYCSAQSTSK.[T]	1xHexNAc [S/T/C]	1	1	2	Q15750	Q15750 [386-401]		0	1918.91	High	High	44	R.VYPVSVPYCSAQSTSK.T	[386-401]
		Checked	Confidence	Identifying Node	Annotated Sequence	Modifications	# Proteins	Master Protein Accessions	Protein Accessions	# Missed Cleavages	Charge	DeltaScore	DeltaCn	Rank	Search Engine Rank	m/z [Da]	MH+ [Da]	Theo. MH+ [Da]	DeltaM [ppm]	Deltam/z [Da]	Activation Type	NCE [%]	MS Order	Isolation Interference [%]	Ion Inject Time [ms]	RT [min]	First Scan	Spectrum File	File ID	Ions Score	# Protein Groups	Identity Strict	Identity Relaxed	Expectation Value	ptmRS: Best Site Probabilities
		FALSE	High	Mascot (A9)	[R].VYPVSVPYcSAQSTSK.[T]	C9(HexNAc)	1	Q15750	Q15750	0	2	0.0227	0	1	1	959.96	1918.91	1918.91	1.75	0.00168	HCD (High Energy Collision Dissociation)	27	MS2	0	54	21.474	7312	20230802_CSSS_TAB1_OGT1.raw	F5	44	1	25	18	0.00014717	S10(HexNAc): 25; S13(HexNAc): 25; T14(HexNAc): 25; S15(HexNAc): 25
	FALSE	High	[R].VYPVSVPYCSAQSTSK.[T]	1xCarbamidomethyl [C9]	1	1	2	Q15750	Q15750 [386-401]		0	1772.85	High	High	68	R.VYPVSVPYCSAQSTSK.T	[386-401]
	FALSE	High	[K].IKQVGIICGQESTR.[R]	1xCarbamidomethyl [C8]	1	2	1	Q15750	Q15750 [227-240]		1	1588.85	High	High	63	K.IKQVGIICGQESTR.R	[227-240]
	FALSE	High	[K].IKQVGIICGQESTRR.[I]	1xCarbamidomethyl [C8]	1	2	1	Q15750	Q15750 [227-241]		2	1744.95	High	High	39	K.IKQVGIICGQESTRR.I	[227-241]
	FALSE	High	[K].FRSENNCFLYGVFNGYDGNR.[V]	1xCarbamidomethyl [C7]	1	2	1	Q15750	Q15750 [55-74]		1	2429.07	High	High	77	K.FRSENNCFLYGVFNGYDGNR.V	[55-74]
	FALSE	High	[K].QVGIICGQESTR.[R]	1xCarbamidomethyl [C6]	1	2	7	Q15750	Q15750 [229-240]		0	1347.67	High	High	68	K.QVGIICGQESTR.R	[229-240]
	FALSE	High	[K].QVGIICGQESTRR.[I]	1xCarbamidomethyl [C6]	1	2	2	Q15750	Q15750 [229-241]		1	1503.77	High	High	42	K.QVGIICGQESTRR.I	[229-241]
	FALSE	High	[R].SENNCFLYGVFNGYDGNR.[V]	1xCarbamidomethyl [C5]	1	2	2	Q15750	Q15750 [57-74]		0	2125.9	High	High	99	R.SENNCFLYGVFNGYDGNR.V	[57-74]
	FALSE	High	[K].ALEAAHGPGQANQEIAAMIDTEFAK.[Q]		1	2	5	Q15750	Q15750 [294-318]		0	2583.25	High	High	108	K.ALEAAHGPGQANQEIAAMIDTEFAK.Q	[294-318]
	FALSE	High	[K].ASLQSQLPEGVPQHQLPPQYQK.[I]		1	2	10	Q15750	Q15750 [128-149]		0	2473.28	High	High	85	K.ASLQSQLPEGVPQHQLPPQYQK.I	[128-149]
	FALSE	High	[R].EISGGAMAVVAVLLNNK.[L]		1	2	3	Q15750	Q15750 [160-176]		0	1685.93	High	High	107	R.EISGGAMAVVAVLLNNK.L	[160-176]
	FALSE	High	[K].GTESHPPEDSWLK.[F]		1	2	10	Q15750	Q15750 [42-54]		0	1482.69	High	High	50	K.GTESHPPEDSWLK.F	[42-54]
	FALSE	High	[K].GTESHPPEDSWLKFR.[S]		1	2	1	Q15750	Q15750 [42-56]		1	1785.86	High	High	31	K.GTESHPPEDSWLKFR.S	[42-56]
	FALSE	High	[R].HEDMTLLVR.[N]		1	2	41	Q15750	Q15750 [354-362]		0	1113.57	High	High	63	R.HEDMTLLVR.N	[354-362]
	FALSE	High	[R].IGDYKVK.[Y]		1	2	1	Q15750	Q15750 [242-248]		1	822.472	High	High	47	R.IGDYKVK.Y	[242-248]
	FALSE	High	[R].IHSDTFASGGER.[A]		1	2	59	Q15750	Q15750 [336-347]		0	1276.59	High	High	74	R.IHSDTFASGGER.A	[336-347]
	FALSE	High	[R].IKTIER.[ET]		1	3	4	Q15750	Q15750 [154-159]		1	759.472	High	High	31	R.LKTLER.E	[154-159]
	FALSE	High	[R].LSAELLLGQLNAEHAEADVRR.[V]		1	2	16	Q15750	Q15750 [83-103]		1	2305.23	High	High	65	R.LSAELLLGQLNAEHAEADVRR.V	[83-103]
	FALSE	High	[R].LSQLGLDAGK.[I]		1	2	48	Q15750	Q15750 [217-226]		0	1001.56	High	High	73	R.LSQLGLDAGK.I	[217-226]
	FALSE	High	[R].LSQLGLDAGKIK.[Q]		1	2	2	Q15750	Q15750 [217-228]		1	1242.74	High	High	43	R.LSQLGLDAGKIK.Q	[217-228]
	FALSE	High	[K].LYVANVGTNR.[A]		1	2	9	Q15750	Q15750 [177-186]		0	1106.6	High	High	74	K.LYVANVGTNR.A	[177-186]
	FALSE	High	[R].NFGYPLGEMSQPTPSPAPAAGGR.[V]		1	2	5	Q15750	Q15750 [363-385]		0	2302.09	High	High	128	R.NFGYPLGEMSQPTPSPAPAAGGR.V	[363-385]
	FALSE	High	[K].QTSLDAVAQAVVDR.[V]		1	2	41	Q15750	Q15750 [319-332]		0	1472.77	High	High	127	K.QTSLDAVAQAVVDR.V	[319-332]
	FALSE	High	[K].QTSLDAVAQAVVDRVK.[R]		1	2	1	Q15750	Q15750 [319-334]		1	1699.93	High	High	59	K.QTSLDAVAQAVVDRVK.R	[319-334]
	FALSE	High	[K].QVGIICGQESTR.[R]		1	2	2	Q15750	Q15750 [229-240]		0	1290.65	High	High	70	K.QVGIICGQESTR.R	[229-240]
	FALSE	High	[K].RIHSDTFASGGER.[A]		1	2	16	Q15750	Q15750 [335-347]		1	1432.69	High	High	78	K.RIHSDTFASGGER.A	[335-347]
	FALSE	High	[R].RVLLQAFDVVER.[S]		1	2	15	Q15750	Q15750 [103-114]		1	1444.83	High	High	68	R.RVLLQAFDVVER.S	[103-114]
	FALSE	High	[R].SFLESIDDALAEK.[A]		1	2	26	Q15750	Q15750 [115-127]		0	1437.71	High	High	110	R.SFLESIDDALAEK.A	[115-127]
	FALSE	High	[K].SKPIIAEPEIHGAQPLDGVTGFLVLMSEGLYK.[A]		1	2	4	Q15750	Q15750 [262-293]		0	3409.81	High	High	39	K.SKPIIAEPEIHGAQPLDGVTGFLVLMSEGLYK.A	[262-293]
	FALSE	High	[K].STVDGLQVTQLNVDHTTENEDELFR.[L]		1	2	3	Q15750	Q15750 [192-216]		0	2860.36	High	High	88	K.STVDGLQVTQLNVDHTTENEDELFR.L	[192-216]
	FALSE	High	[R].SYSADGKGTESHPPEDSWLK.[F]		1	2	3	Q15750	Q15750 [35-54]		1	2190.99	High	High	48	R.SYSADGKGTESHPPEDSWLK.F	[35-54]
	FALSE	High	[K].VKYGYTDIDLLSAAK.[S]		1	2	2	Q15750	Q15750 [247-261]		1	1656.88	High	High	80	K.VKYGYTDIDLLSAAK.S	[247-261]
	FALSE	High	[R].VLLQAFDVVER.[S]		1	2	34	Q15750	Q15750 [104-114]		0	1288.73	High	High	89	R.VLLQAFDVVER.S	[104-114]
	FALSE	High	[R].VTNFVAQR.[L]		1	2	58	Q15750	Q15750 [75-82]		0	934.51	High	High	60	R.VTNFVAQR.L	[75-82]
	FALSE	High	[K].YGYTDIDLLSAAK.[S]		1	2	17	Q15750	Q15750 [249-261]		0	1429.72	High	High	109	K.YGYTDIDLLSAAK.S	[249-261]

### Sheet: S395C OGT CpOGA
Checked	Master	Accession	Description	Coverage [%]	# Peptides	# PSMs	# Unique Peptides	# AAs	MW [kDa]	calc. pI	Score Mascot: Mascot	# Peptides (by Search Engine): Mascot	Found in Sample: [S3] F3: Sample, S395C, OGT_CP	# Protein Groups	Modifications
FALSE	Master Protein	Q15750	TGF-beta-activated kinase 1 and MAP3K7-binding protein 1 OS=Homo sapiens OX=9606 GN=TAB1 PE=1 SV=1	94	37	573	37	409	44.6	6.06	23850	37	High	1
	Checked	Confidence	Annotated Sequence	Modifications	# Protein Groups	# Proteins	# PSMs	Master Protein Accessions	Positions in Master Proteins	Modifications in Master Proteins	# Missed Cleavages	Theo. MH+ [Da]	Found in Sample: [S3] F3: Sample, S395C, OGT_CP	Confidence (by Search Engine): Mascot	Ions Score (by Search Engine): Mascot	Sequence in Protein	Positions in Proteins
	FALSE	High	[R].NFGYPLGEMSQPTPSPAPAAGGR.[V]	1xOxidation [M9]	1	2	9	Q15750	Q15750 [363-385]		0	2318.09	High	High	132	R.NFGYPLGEMSQPTPSPAPAAGGR.V	[363-385]
	FALSE	High	[R].EISGGAMAVVAVLLNNK.[L]	1xOxidation [M7]	1	2	38	Q15750	Q15750 [160-176]		0	1701.92	High	High	142	R.EISGGAMAVVAVLLNNK.L	[160-176]
	FALSE	High	[R].EISGGAMAVVAVLLNNKLYVANVGTNR.[A]	1xOxidation [M7]	1	2	1	Q15750	Q15750 [160-186]		1	2789.5	High	High	43	R.EISGGAMAVVAVLLNNKLYVANVGTNR.A	[160-186]
	FALSE	High	[R].HEDMTLLVR.[N]	1xOxidation [M4]	1	2	30	Q15750	Q15750 [354-362]		0	1129.57	High	High	64	R.HEDMTLLVR.N	[354-362]
	FALSE	High	[K].SKPIIAEPEIHGAQPLDGVTGFLVLMSEGLYK.[A]	1xOxidation [M26]	1	2	13	Q15750	Q15750 [262-293]		0	3425.8	High	High	76	K.SKPIIAEPEIHGAQPLDGVTGFLVLMSEGLYK.A	[262-293]
	FALSE	High	[K].ALEAAHGPGQANQEIAAMIDTEFAK.[Q]	1xOxidation [M18]	1	2	17	Q15750	Q15750 [294-318]		0	2599.25	High	High	113	K.ALEAAHGPGQANQEIAAMIDTEFAK.Q	[294-318]
	FALSE	High	[R].VYPVSVPYCSAQSTSK.[T]	1xHexNAc [S/T/C]	1	1	1	Q15750	Q15750 [386-401]		0	1918.91	High	High	62	R.VYPVSVPYCSAQSTSK.T	[386-401]
		Checked	Confidence	Identifying Node	PSM Ambiguity	Annotated Sequence	Modifications	# Proteins	Master Protein Accessions	Protein Accessions	# Missed Cleavages	Charge	DeltaScore	DeltaCn	Rank	Search Engine Rank	m/z [Da]	MH+ [Da]	Theo. MH+ [Da]	DeltaM [ppm]	Deltam/z [Da]	Activation Type	NCE [%]	MS Order	Isolation Interference [%]	Ion Inject Time [ms]	RT [min]	First Scan	Spectrum File	File ID	Ions Score	# Protein Groups	Identity Strict	Identity Relaxed	Expectation Value	ptmRS: Best Site Probabilities
		FALSE	High	Mascot (A9)	Unambiguous	[R].VYPVSVPYcSAQSTSK.[T]	C9(HexNAc)	1	Q15750	Q15750	0	2	0.1452	0	1	1	959.959	1918.91	1918.91	0.54	0.00052	HCD (High Energy Collision Dissociation)	27	MS2	50.8574	54	21.3596	7944	20230802_CSSS_TAB1_OGT_CP.raw	F3	62	1	25	18	2.39783e-06	S10(HexNAc): 25; S13(HexNAc): 25; T14(HexNAc): 25; S15(HexNAc): 25
	FALSE	High	[R].VYPVSVPYCSAQSTSK.[T]	1xCarbamidomethyl [C9]	1	1	1	Q15750	Q15750 [386-401]		0	1772.85	High	High	57	R.VYPVSVPYCSAQSTSK.T	[386-401]
	FALSE	High	[K].IKQVGIICGQESTR.[R]	1xCarbamidomethyl [C8]	1	2	1	Q15750	Q15750 [227-240]		1	1588.85	High	High	74	K.IKQVGIICGQESTR.R	[227-240]
	FALSE	High	[K].IKQVGIICGQESTRR.[I]	1xCarbamidomethyl [C8]	1	2	2	Q15750	Q15750 [227-241]		2	1744.95	High	High	51	K.IKQVGIICGQESTRR.I	[227-241]
	FALSE	High	[K].FRSENNCFLYGVFNGYDGNR.[V]	1xCarbamidomethyl [C7]	1	2	3	Q15750	Q15750 [55-74]		1	2429.07	High	High	67	K.FRSENNCFLYGVFNGYDGNR.V	[55-74]
	FALSE	High	[K].QVGIICGQESTR.[R]	1xCarbamidomethyl [C6]	1	2	7	Q15750	Q15750 [229-240]		0	1347.67	High	High	71	K.QVGIICGQESTR.R	[229-240]
	FALSE	High	[K].QVGIICGQESTRR.[I]	1xCarbamidomethyl [C6]	1	2	4	Q15750	Q15750 [229-241]		1	1503.77	High	High	42	K.QVGIICGQESTRR.I	[229-241]
	FALSE	High	[R].SENNCFLYGVFNGYDGNR.[V]	1xCarbamidomethyl [C5]	1	2	3	Q15750	Q15750 [57-74]		0	2125.9	High	High	107	R.SENNCFLYGVFNGYDGNR.V	[57-74]
	FALSE	High	[K].ALEAAHGPGQANQEIAAMIDTEFAK.[Q]		1	2	6	Q15750	Q15750 [294-318]		0	2583.25	High	High	99	K.ALEAAHGPGQANQEIAAMIDTEFAK.Q	[294-318]
	FALSE	High	[K].ASLQSQLPEGVPQHQLPPQYQK.[I]		1	2	9	Q15750	Q15750 [128-149]		0	2473.28	High	High	66	K.ASLQSQLPEGVPQHQLPPQYQK.I	[128-149]
	FALSE	High	[R].EISGGAMAVVAVLLNNK.[L]		1	2	9	Q15750	Q15750 [160-176]		0	1685.93	High	High	137	R.EISGGAMAVVAVLLNNK.L	[160-176]
	FALSE	High	[K].GTESHPPEDSWLK.[F]		1	2	13	Q15750	Q15750 [42-54]		0	1482.69	High	High	49	K.GTESHPPEDSWLK.F	[42-54]
	FALSE	High	[K].GTESHPPEDSWLKFR.[S]		1	2	2	Q15750	Q15750 [42-56]		1	1785.86	High	High	42	K.GTESHPPEDSWLKFR.S	[42-56]
	FALSE	High	[R].HEDMTLLVR.[N]		1	2	27	Q15750	Q15750 [354-362]		0	1113.57	High	High	66	R.HEDMTLLVR.N	[354-362]
	FALSE	High	[R].IGDYKVK.[Y]		1	2	2	Q15750	Q15750 [242-248]		1	822.472	High	High	50	R.IGDYKVK.Y	[242-248]
	FALSE	High	[R].IHSDTFASGGER.[A]		1	2	39	Q15750	Q15750 [336-347]		0	1276.59	High	High	64	R.IHSDTFASGGER.A	[336-347]
	FALSE	High	[R].IKTIER.[ET]		1	3	4	Q15750	Q15750 [154-159]		1	759.472	High	High	31	R.LKTLER.E	[154-159]
	FALSE	High	[R].LSAELLLGQLNAEHAEADVR.[R]		1	2	16	Q15750	Q15750 [83-102]		0	2149.12	High	High	142	R.LSAELLLGQLNAEHAEADVR.R	[83-102]
	FALSE	High	[R].LSAELLLGQLNAEHAEADVRR.[V]		1	2	49	Q15750	Q15750 [83-103]		1	2305.23	High	High	80	R.LSAELLLGQLNAEHAEADVRR.V	[83-103]
	FALSE	High	[R].LSQLGLDAGK.[I]		1	2	40	Q15750	Q15750 [217-226]		0	1001.56	High	High	76	R.LSQLGLDAGK.I	[217-226]
	FALSE	High	[R].LSQLGLDAGKIK.[Q]		1	2	2	Q15750	Q15750 [217-228]		1	1242.74	High	High	44	R.LSQLGLDAGKIK.Q	[217-228]
	FALSE	High	[K].LYVANVGTNR.[A]		1	2	4	Q15750	Q15750 [177-186]		0	1106.6	High	High	77	K.LYVANVGTNR.A	[177-186]
	FALSE	High	[R].NFGYPLGEMSQPTPSPAPAAGGR.[V]		1	2	5	Q15750	Q15750 [363-385]		0	2302.09	High	High	119	R.NFGYPLGEMSQPTPSPAPAAGGR.V	[363-385]
	FALSE	High	[K].QTSLDAVAQAVVDR.[V]		1	2	43	Q15750	Q15750 [319-332]		0	1472.77	High	High	127	K.QTSLDAVAQAVVDR.V	[319-332]
	FALSE	High	[K].QTSLDAVAQAVVDRVK.[R]		1	2	2	Q15750	Q15750 [319-334]		1	1699.93	High	High	81	K.QTSLDAVAQAVVDRVK.R	[319-334]
	FALSE	High	[K].QVGIICGQESTR.[R]		1	2	1	Q15750	Q15750 [229-240]		0	1290.65	High	High	65	K.QVGIICGQESTR.R	[229-240]
	FALSE	High	[K].RIHSDTFASGGER.[A]		1	2	17	Q15750	Q15750 [335-347]		1	1432.69	High	High	75	K.RIHSDTFASGGER.A	[335-347]
	FALSE	High	[R].RVLLQAFDVVER.[S]		1	2	8	Q15750	Q15750 [103-114]		1	1444.83	High	High	65	R.RVLLQAFDVVER.S	[103-114]
	FALSE	High	[R].SENNCFLYGVFNGYDGNR.[V]		1	2	1	Q15750	Q15750 [57-74]		0	2068.88	High	High	90	R.SENNCFLYGVFNGYDGNR.V	[57-74]
	FALSE	High	[R].SFLESIDDALAEK.[A]		1	2	25	Q15750	Q15750 [115-127]		0	1437.71	High	High	91	R.SFLESIDDALAEK.A	[115-127]
	FALSE	High	[K].SKPIIAEPEIHGAQPLDGVTGFLVLMSEGLYK.[A]		1	2	2	Q15750	Q15750 [262-293]		0	3409.81	High	High	57	K.SKPIIAEPEIHGAQPLDGVTGFLVLMSEGLYK.A	[262-293]
	FALSE	High	[K].STVDGLQVTQLNVDHTTENEDELFR.[L]		1	2	7	Q15750	Q15750 [192-216]		0	2860.36	High	High	106	K.STVDGLQVTQLNVDHTTENEDELFR.L	[192-216]
	FALSE	High	[R].SYSADGKGTESHPPEDSWLK.[F]		1	2	3	Q15750	Q15750 [35-54]		1	2190.99	High	High	61	R.SYSADGKGTESHPPEDSWLK.F	[35-54]
	FALSE	High	[K].VKYGYTDIDLLSAAK.[S]		1	2	2	Q15750	Q15750 [247-261]		1	1656.88	High	High	91	K.VKYGYTDIDLLSAAK.S	[247-261]
	FALSE	High	[R].VLLQAFDVVER.[S]		1	2	32	Q15750	Q15750 [104-114]		0	1288.73	High	High	89	R.VLLQAFDVVER.S	[104-114]
	FALSE	High	[R].VTNFVAQR.[L]		1	2	51	Q15750	Q15750 [75-82]		0	934.51	High	High	60	R.VTNFVAQR.L	[75-82]
	FALSE	High	[K].YGYTDIDLLSAAK.[S]		1	2	12	Q15750	Q15750 [249-261]		0	1429.72	High	High	108	K.YGYTDIDLLSAAK.S	[249-261]
